# Thymus formation in uncharted embryonic territories

**DOI:** 10.1101/2022.03.09.483697

**Authors:** Isabel Alcobia, Margarida Gama-Carvalho, Leonor Magalhães, Vitor Proa, Domingos Henrique, Hélia Neves

## Abstract

The thymus is a conserved organ among vertebrates, derived from the endoderm of distinct pharyngeal pouches (PP), whose location and number vary across species. Together with reports of sporadic ectopic thymus locations in mice and humans, this suggests that the potential to make a thymus resides in a broader region of the PP endoderm than previously ascribed.

Using the chick-quail chimera system, we explore this hypothesis and test the capacity of non-canonical pouches to participate in thymus formation. We further ask if the local mesenchyme of pharyngeal arches (PA) could also play a role in the regulation of thymus formation. After testing several embryonic tissue associations, we mapped the pharyngeal endoderm regions with thymus potential to the second and third/fourth pharyngeal pouches (2PP and 3/4PP). We further identified mesenchyme regions that regulate this potential to the 3/4 pharyngeal arches and to the dorsal region of the second arch, with positive and negative influences, respectively. Transcriptomic analysis of these tissues helped us revealing a common genetic program in the PP endoderm linked to thymus potential in addition to finding distinct signalling pathways involved in the cellular interactions with the mesenchyme of the pharyngeal arches that result in modulating this potential.

Together, these results provide new information about the initial specification of thymus primordia in the embryo that may contribute to improving the development of thymus organoid systems.

**Graphical abstract:** 
