## Supplementary Dataset1 for "Thymus formation in uncharted embryonic territories"

### Sheet: RNA-Seq Libraries
Condition	Treatment	Replicate	Sample ID	Library ID	Raw reads	Filtered reads	Single mapped reads	% of single mapped reads	Total number of genes detected (>0 counts)
Condition	Trizol+kit qiagen	#1	2PP endoderm	42-N1537_R1	10084214	7867627	5299423	0.673573	14238
				42-N1537_R2
quail E3	Trizol+kit qiagen	#1	3/4PP endoderm	43-N1538_R1	16669463	13533133	9504503	0.702314	14839
				43-N1538_R2
quail E3	Trizol+kit qiagen	#1	Pharynx endoderm	44-N1539_R1	17344873	13778920	9343991	0.678137	14754
				44-N1539_R2
quail E3	Trizol+kit qiagen	#2	2PP endoderm	45-N1540_R1	11667442	9249847	4928268	0.532795	14262
				45-N1540_R2
quail E3	Trizol+kit qiagen	#2	3/4PP endoderm	46-N1541_R1	12620041	10043303	6935913	0.690601	14284
				46-N1541_R2
quail E3	Trizol+kit qiagen	#2	Pharynx endoderm	47-N1542_R1	11654504	9493289	6438960	0.678264	14482
				47-N1542_R2
quail E3	Trizol+kit qiagen	#3	2PP endoderm	48-N1543_R1	14560908	11755325	8262747	0.702894	14704
				48-N1543_R2
quail E3	Trizol+kit qiagen	#3	3/4PP endoderm	49-N1544_R1	10224113	8033066	5418645	0.674543	13998
				49-N1544_R2
quail E3	Trizol+kit qiagen	#3	Pharynx endoderm	50-N1545_R1	11701435	9394816	6241847	0.664393	14375
				50-N1545_R2
chicken E2.5	Trizol+kit qiagen	#1	2PAd mesenchyme	57-N1546_R1	12843137	10441747	7513756	0.719588	15102
				57-N1546_R2
chicken E2.5	Trizol+kit qiagen	#1	3/4PA mesenchyme	58-N1547_R1	12369108	9962421	7521193	0.754956	15388
				58-N1547_R2
chicken E2.5	Trizol+kit qiagen	#2	2PAd mesenchyme	59-N1548_R1	11784372	9714505	7608607	0.783221	15414
				59N1548_R2
chicken E2.5	Trizol+kit qiagen	#2	3/4PA mesenchyme	60-N1549_R1	13673171	10604050	8199287	0.773222	15473
				60-N1549_R2
chicken E2.5	Trizol+kit qiagen	#3	2PAd mesenchyme	61-N1550_R1	12454162	9504087	7389569	0.777515	15273
				61-N1550_R2
chicken E2.5	Trizol+kit qiagen	#3	3/4PA mesenchyme	62-N1551_R1	12767028	10173438	8175897	0.803651	15660
				62-N1551_R2
